# Defining ecologically realistic biodiversity offset multipliers with the Response-based Habitat Hectare Assessment of Biodiversity Gains (REHAB)

**DOI:** 10.64898/2026.01.26.701764

**Authors:** Joel Jalkanen, Eini Nieminen, Aapo Ahola, Emma Luoma, Minna Pekkonen, Panu Halme, Janne S. Kotiaho, Heini Kujala

## Abstract

In biodiversity offsetting, balancing biodiversity losses with gains can be achieved by using multipliers that define the ratio between the magnitude of biodiversity loss and the area required to deliver equivalent biodiversity gains. Although there is broad scientific consensus that multipliers should be calibrated to deliver no net loss or a net gain for biodiversity, they are often applied without quantitative assessment of the ecological outcomes of offset actions. Here we operationalise the ‘Response-based Habitat Hectare Assessment of Biodiversity Gains’ (REHAB), a framework where multipliers are informed by an understanding of habitat-specific ecological responses to offset action. To support Finland’s national biodiversity offsetting scheme, we harnessed the knowledge of 111 experts to compile ecological attributes and condition matrices for all 388 Finnish habitat types and derive 346 offset action multipliers that represent ecological response functions for 216 habitat type-specific offset actions including restoration, management and passive recovery. Our analysis reveals substantial variation in response-functions, resulting in offset multipliers between 1.3–4,000 across offset actions and habitat types. We find that the fixed multipliers commonly used in offset schemes would result in net loss in 60% of the cases if action– habitat specific responses were not considered. This variability underscores that fixed multipliers cannot deliver reliable biodiversity outcomes and should be avoided in offsetting schemes. The REHAB framework has already been integrated into Finland’s national offsetting policy. Other potential areas of application include informing ecosystem restoration planning and assessing biodiversity gains linked to credit issuance in emerging nature-credit markets.
