## Supplement 4 for "Defining ecologically realistic biodiversity offset multipliers with the Response-based Habitat Hectare Assessment of Biodiversity Gains (REHAB)"

### Sheet: Restoration_Passive_recovery
Running number	Ecosystem group	Action	Habitat types	Region	Version	Lowest condition	Highest condition	Shape	Duration (years)	Uncertainty (%)	Duration no. of experts	Duration min	Duration max	Duration mean	Duration standard deviation	Uncertainty no. of experts	Uncertainty min	Uncertainty max	Uncertainty mean	Uncertainty standard deviation	Notes
1	The Baltic Sea	Watershed restoration of enclosed bays	Hard benthic habitats	S. Finland	1-2025	0.1	1	Convex, steep	15	30	6	9	25	14.8	5.2	6	15	40	27.5	9.5
2	The Baltic Sea	Watershed restoration of enclosed bays	Shallow soft benthic habitats	S. Finland	1-2025	0.1	1	Sigmoid	9	25	6	6	12	9.2	2	6	15	30	23.3	5.5
3	The Baltic Sea	Watershed restoration of enclosed bays	Flada-lakes (coastal lagoons) and glo-lakes (coastal lagoons)	S. Finland	1-2025	0.1	1	Convex, steep	20	35	6	10	25	17.5	4.8	6	20	60	35.8	13
4	The Baltic Sea	Watershed restoration of enclosed bays	Coastal estuaries	S. Finland	1-2025	0.1	1	Convex, steep	10	30	6	7	20	12	4.4	6	20	40	30.8	7.3
5	The Baltic Sea	Sill restoration	Flada-lakes (coastal lagoons)	S. Finland	1-2025	0.5	1	Sigmoid	10	35	6	6	15	10.8	2.8	6	25	50	36.7	8
6	The Baltic Sea	Benthic restoration	Stone and boulder benthic habitats	S. Finland	1-2025	0.28	1	Convex, steep	20	30	6	15	20	19.2	1.9	6	15	35	27.5	6.9	Lowest condition: metrics for community and modification can be 0, other metrics 0.5 at least
7	The Baltic Sea	Benthic restoration	Shallow soft benthic habitats	S. Finland	1-2025	0.31	1	Convex, mild	15	25	6	10	20	13.3	3.7	6	15	35	23.3	8.5	Lowest condition: metrics for community and modification can be 0, other metrics 0.5 at least
8	The Baltic Sea	Benthic restoration	Flada-lakes (coastal lagoons) and glo-lakes (coastal lagoons)	S. Finland	1-2025	0.33	1	Convex, mild	20	40	6	15	25	19.2	4.5	6	30	50	37.5	6.9	Lowest condition: metrics for community and modification can be 0, other metrics 0.5 at least
9	The Baltic Sea	Underwater meadow restoration	Seagrass meadows characterized by Zostera marina	S. Finland	1-2025	0.53	1	Linear	20	30	6	20	20	20	0	6	20	35	29.2	4.5	Lowest condition: water quality metrics must be at good level
10	The Baltic Sea	Underwater meadow restoration	Seagrass meadows characterized by Charales	S. Finland	1-2025	0.47	1	Convex, mild	20	40	6	15	20	17.5	2.5	6	15	60	39.2	14	Lowest condition: water quality metrics must be at good level
11	The Baltic Sea coast	Natural recovery after conservation	Coastal wooded dunes	S. Finland	1-2025	0.3	0.6	Convex, steep	80	25	3	75	80	78.3	2.4	3	25	30	26.7	2.4
12	The Baltic Sea coast	Natural recovery after conservation	Young early-successional forests	S. Finland	1-2025	0.3	1	Convex, steep	30	20	3	30	30	30	0	3	20	20	20	0
13	The Baltic Sea coast	Natural recovery after conservation	Old early-successional forests	S. Finland	1-2025	0.3	0.5	Convex, steep	65	45	3	50	70	63.3	9.4	3	40	50	43.3	4.7
14	The Baltic Sea coast	Watershed restoration of enclosed bay shorelines	Dunes, coastal sand beaches, coastal gravel and shingle shores	S. Finland	1-2025	0.3	0.5	Sigmoid	25	85	3	20	30	23.3	4.7	3	80	90	86.7	4.7
15	The Baltic Sea coast	Watershed restoration of enclosed bay shorelines	Coastal meadows	S. Finland	1-2025	0.3	0.5	Sigmoid	25	85	3	20	30	23.3	4.7	3	80	90	86.7	4.7
16	The Baltic Sea coast	Watershed restoration of enclosed bay shorelines	Coastal reedbeds	S. Finland	1-2025	0.3	0.7	Sigmoid	20	60	3	15	20	18.3	2.4	3	50	70	60	8.2
17	The Baltic Sea coast	Overgrowth prevention	Dunes, coastal sand beaches, coastal gravel and shingle shores	S. Finland	1-2025	0.1	0.9	Concave, mild	9	30	3	8	10	9.3	0.9	3	30	30	30	0
18	The Baltic Sea coast	Overgrowth prevention	Coastal meadows	S. Finland	1-2025	0	1	Concave, mild	15	45	3	10	15	13.3	2.4	3	40	50	43.3	4.7
19	The Baltic Sea coast	Overgrowth prevention	Coastal scrub with Myrica gale	S. Finland	1-2025	0.3	0.7	Sigmoid	15	30	3	15	20	16.7	2.4	3	25	40	31.7	6.2
20	The Baltic Sea coast	Wetland establishment	Coastal tall-herb meadows	S. Finland	1-2025	0	1	Sigmoid	30	85	2	25	30	27.5	2.5	2	80	90	85	5
21	The Baltic Sea coast	Wetland establishment	Coastal reedbeds	S. Finland	1-2025	0	1	Sigmoid	10	15	3	8	15	11	2.9	3	10	20	13.3	4.7
22	The Baltic Sea coast	Wetland establishment	Coastal shore scrubs	S. Finland	1-2025	0	0.5	Sigmoid	25	25	3	10	40	25	12.2	3	20	30	23.3	4.7
23	The Baltic Sea coast	Dune restoration or establishment	Coastal open dunes	S. Finland	1-2025	0	1	Convex, steep	15	25	3	10	15	13.3	2.4	3	20	30	26.7	4.7
24	The Baltic Sea coast	Dune restoration or establishment	Coastal wooded dunes	S. Finland	1-2025	0	1	Convex, steep	100	25	3	100	100	100	0	3	20	30	26.7	4.7
25	The Baltic Sea coast	Control of invasive alien plant species	Dunes, coastal sand beaches, coastal gravel and shingle shores	S. Finland	1-2025	0.1	1	Concave, steep	8	10	3	7	10	8.3	1.2	3	10	15	11.7	2.4
26	The Baltic Sea coast	Control of invasive alien plant species	Coastal tall-herb meadows, coastal meadows	S. Finland	1-2025	0.1	0.7	Concave, steep	10	25	3	10	15	11.7	2.4	3	20	30	25	4.1
27	The Baltic Sea coast	Control of invasive alien plant species	Coastal reedbeds	S. Finland	1-2025	0.4	0.7	Concave, steep	10	40	3	10	15	11.7	2.4	3	30	50	40	8.2
28	The Baltic Sea coast	Control of invasive alien plant species	Coastal shore scrubs	S. Finland	1-2025	0.3	0.7	Concave, steep	10	35	3	10	10	10	0	3	25	40	35	7.1
29	Lakes & ponds	Watershed restoration	Naturally eutrophic lakes and ponds	S. Finland	1-2025	0.1	0.7	Convex, steep	25	25	2	20	30	25	5	2	20	30	25	5
30	Lakes & ponds	Watershed restoration	Naturally eutrophic lakes and ponds	N. Finland	1-2025	0.1	0.7	Convex, steep	35	25	2	30	40	35	5	2	20	30	25	5
31	Lakes & ponds	Watershed restoration	Naturally oligotrophic lakes and ponds	S. Finland	1-2025	0.1	0.6	Convex, steep	35	35	2	30	40	35	5	2	30	40	35	5
32	Lakes & ponds	Watershed restoration	Naturally oligotrophic lakes and ponds	N. Finland	1-2025	0.1	0.6	Convex, steep	45	35	2	40	50	45	5	2	30	40	35	5
33	Lakes & ponds	Restoration of eutrophicated waterbody	Naturally eutrophic lakes and ponds	S. Finland	1-2025	0.3	0.6	Convex, steep	20	40	2	20	20	20	0	2	40	40	40	0
34	Lakes & ponds	Restoration of eutrophicated waterbody	Naturally eutrophic lakes and ponds	N. Finland	1-2025	0.3	0.6	Convex, steep	30	40	2	25	30	27.5	2.5	2	40	40	40	0
35	Lakes & ponds	Restoration of eutrophicated waterbody	Naturally oligotrophic lakes and ponds	S. Finland	1-2025	0.4	0.6	Convex, steep	50	40	2	25	30	27.5	2.5	2	40	40	40	0
36	Lakes & ponds	Restoration of eutrophicated waterbody	Naturally oligotrophic lakes and ponds	N. Finland	1-2025	0.4	0.6	Convex, steep	55	40	2	30	40	35	5	2	40	40	40	0
37	Lakes & ponds	Restoring water level and fluctuation dynamics	Naturally eutrophic ponds	S. Finland	1-2025	0.1	0.7	Concave, steep	25	20	2	15	30	22.5	7.5	2	20	20	20	0
38	Lakes & ponds	Restoring water level and fluctuation dynamics	Naturally eutrophic ponds	N. Finland	1-2025	0.1	0.7	Concave, steep	30	20	2	20	40	30	10	2	20	20	20	0
39	Lakes & ponds	Restoring water level and fluctuation dynamics	Naturally oligotrophic ponds	S. Finland	1-2025	0.2	0.7	Concave, mild	30	20	2	20	40	30	10	2	20	20	20	0
40	Lakes & ponds	Restoring water level and fluctuation dynamics	Naturally oligotrophic ponds	N. Finland	1-2025	0.2	0.7	Concave, mild	40	20	2	25	50	37.5	12.5	2	20	20	20	0
41	Lakes & ponds	Pond establishment	Naturally eutrophic ponds	S. Finland	1-2025	0	0.5	Concave, mild	25	45	2	20	25	22.5	2.5	2	40	50	45	5
42	Lakes & ponds	Pond establishment	Naturally eutrophic ponds	N. Finland	1-2025	0	0.5	Concave, mild	30	45	2	25	30	27.5	2.5	2	40	50	45	5
43	Lakes & ponds	Pond establishment	Naturally oligotrophic ponds	S. Finland	1-2025	0	0.4	Convex, steep	30	60	2	25	30	27.5	2.5	2	60	60	60	0
44	Lakes & ponds	Pond establishment	Naturally oligotrophic ponds	N. Finland	1-2025	0	0.4	Convex, steep	35	60	2	30	40	35	5	2	60	60	60	0
45	Springs	Restoring surface area of spring-impacted area	All spring habitat types	S. Finland	1-2025	0.16	0.9	Sigmoid	25	30	5	20	30	26	3.7	5	30	35	32	2.4	Lowest condition: yield must be 0.5 at least, other metrics can be 0.1
46	Springs	Restoring surface area of spring-impacted area	All spring habitat types	N. Finland	1-2025	0.16	0.9	Sigmoid	25	30	5	20	30	26	3.7	5	30	35	32	2.4	Lowest condition: yield must be 0.5 at least, other metrics can be 0.1
47	Springs	Restoring structural diversity of spring complex	All spring habitat types	S. Finland	1-2025	0.2	0.5	Sigmoid	10	20	6	10	20	11.7	3.7	6	10	20	17.5	3.8
48	Springs	Restoring structural diversity of spring complex	All spring habitat types	N. Finland	1-2025	0.2	0.5	Sigmoid	10	20	6	10	20	11.7	3.7	6	10	20	17.5	3.8
49	Springs	Halting surface water effect	All spring habitat types	S. Finland	1-2025	0.3	0.6	Linear	9	25	7	6	10	8.6	1.5	7	20	30	26.4	4.4
50	Springs	Halting surface water effect	All spring habitat types	N. Finland	1-2025	0.3	0.6	Linear	9	25	7	6	10	8.7	1.3	7	20	30	26.4	4.4
51	Springs	Restoring forest protecting spring complex	All forest spring habitat types	S. Finland	1-2025	0.3	0.6	Convex, steep	30	15	6	30	35	31.7	2.4	6	10	20	14.2	4.5	Lowest condition: yield can be slightly decreased at most
52	Springs	Restoring forest protecting spring complex	All forest spring habitat types	N. Finland	1-2025	0.3	0.6	Convex, steep	45	15	6	30	50	44.2	7.3	6	10	20	14.2	4.5	Lowest condition: yield can be slightly decreased at most
53	Streams	Channel restoration	Intermittent streams, headwater streams	S. Finland	1-2025	0.1	0.7	Sigmoid	30	6	2	30	30	30	0	2	2	30	6	4	Response modified in email conversation after workshop
54	Streams	Channel restoration	Intermittent streams, headwater streams	N. Finland	1-2025	0.1	0.7	Sigmoid	35	6	2	60	60	60	0	2	2	30	6	4	Response modified in email conversation after workshop
55	Streams	Channel restoration	Mid-sized rivers	S. Finland	1-2025	0.1	0.7	Sigmoid	30	8	2	30	30	30	0	2	5	10	7.5	2.5	Response modified in email conversation after workshop
56	Streams	Channel restoration	Mid-sized rivers	N. Finland	1-2025	0.1	0.7	Sigmoid	35	8	2	60	60	60	0	2	5	10	7.5	2.5	Response modified in email conversation after workshop
57	Streams	Channel restoration	Large rivers, major rivers	S. Finland	1-2025	0.1	0.7	Concave, steep	35	10	2	25	25	25	0	2	10	10	10	0	Response modified in email conversation after workshop
58	Streams	Channel restoration	Large rivers, major rivers	N. Finland	1-2025	0.1	0.7	Concave, steep	40	10	2	50	50	50	0	2	10	10	10	0	Response modified in email conversation after workshop
59	Streams	Removal of dams and other notable barriers nearby dams	Headwater streams, mid-sized rivers, large rivers, major rivers	S. Finland	1-2025	0.3	0.83	Concave, steep	30	6	2	30	30	30	0	2	2	20	6	4	Response modified in email conversation after workshop
60	Streams	Removal of dams and other notable barriers nearby dams	Headwater streams, mid-sized rivers, large rivers, major rivers	N. Finland	1-2025	0.3	0.83	Concave, steep	55	6	2	50	60	55	5	2	2	20	6	4	Response modified in email conversation after workshop
61	Streams	Removal of dams and other notable barriers not proximal to dams	Headwater streams, mid-sized rivers, large rivers, major rivers	S. Finland	1-2025	0.3	0.48	Linear	1	0											Response defined in email conversation after workshop
62	Streams	Removal of dams and other notable barriers not proximal to dams	Headwater streams, mid-sized rivers, large rivers, major rivers	N. Finland	1-2025	0.3	0.48	Linear	1	0											Response defined in email conversation after workshop
63	Streams	Removal of culverts and other small barriers	Streams, headwater streams	S. Finland	1-2025	0.4	0.51	Linear	1	0											Response defined in email conversation after workshop
64	Streams	Removal of culverts and other small barriers	Streams, headwater streams	N. Finland	1-2025	0.4	0.51	Linear	1	0											Response defined in email conversation after workshop
65	Streams	Watershed restoration	Intermittent streams, streams, headwater streams	S. Finland	1-2025	0.2	0.9	Convex, steep	15	25	4	10	30	16.8	7.9	4	20	40	25	8.7
66	Streams	Watershed restoration	Intermittent streams, streams, headwater streams	N. Finland	1-2025	0.2	0.9	Convex, steep	30	25	4	17	40	29.3	8.2	4	20	40	25	8.7
67	Streams	Watershed restoration	Mid-sized rivers	S. Finland	1-2025	0.2	0.9	Convex, steep	25	40	4	10	40	22.5	10.9	4	30	60	37.5	13
68	Streams	Watershed restoration	Mid-sized rivers	N. Finland	1-2025	0.2	0.9	Convex, steep	35	40	4	15	50	36.3	12.9	4	30	60	37.5	13
69	Streams	Watershed restoration	Large rivers, major rivers	S. Finland	1-2025	0.2	0.9	Convex, steep	40	55	4	20	60	38.8	14.3	4	30	80	52.5	17.9
70	Streams	Watershed restoration	Large rivers, major rivers	N. Finland	1-2025	0.2	0.9	Convex, steep	55	55	4	30	80	52.5	18	4	30	80	52.5	17.9
71	Streams	Improving condition of shore zone and adjacent zone	Intermittent streams, streams, headwater streams	S. Finland	1-2025	0.1	0.7	Convex, steep	25	15	4	10	50	25.5	16.1	4	5	20	16.3	6.5
72	Streams	Improving condition of shore zone and adjacent zone	Intermittent streams, streams, headwater streams	N. Finland	1-2025	0.1	0.7	Convex, steep	35	15	4	15	70	36.3	21.6	4	5	20	16.3	6.5
73	Streams	Improving condition of shore zone and adjacent zone	Mid-sized rivers	S. Finland	1-2025	0.1	0.6	Convex, steep	35	25	4	15	70	33.8	21.6	4	10	30	35	8.7
74	Streams	Improving condition of shore zone and adjacent zone	Mid-sized rivers	N. Finland	1-2025	0.1	0.6	Convex, steep	45	25	4	20	90	45	26.9	4	10	30	35	8.7
75	Streams	Control of invasive alien species	Intermittent streams, streams, headwater streams	S. Finland	1-2025	0.1	1	Concave, steep	4	20	3	4	5	4.3	0.5	4	15	25	20	3.5
76	Streams	Control of invasive alien species	Intermittent streams, streams, headwater streams	N. Finland	1-2025	0.1	1	Concave, steep	5	20	2	4	5	4.5	0.5	4	15	25	20	3.5
77	Streams	Control of invasive alien species	Mid-sized rivers	S. Finland	1-2025	0.1	0.9	Concave, steep	8	30	3	6	10	8	1.6	4	30	30	30	0
78	Streams	Control of invasive alien species	Mid-sized rivers	N. Finland	1-2025	0.1	0.9	Concave, steep	9	30	2	8	10	9	1	4	30	30	30	0
79	Streams	Control of invasive alien species	Large rivers, major rivers	S. Finland	1-2025	0.1	0.7	Concave, steep	15	45	3	8	20	12.7	5.2	4	40	50	42.5	4.3
80	Streams	Control of invasive alien species	Large rivers, major rivers	N. Finland	1-2025	0.1	0.7	Concave, steep	15	45	2	10	20	15	5	4	40	50	42.5	4.3
81	Shores	Wetland establishment	Tall sedge beds	S. Finland	1-2025	0	0.7	Sigmoid	8	30	2	7	8	7.5	0.5	2	30	30	30	0
82	Shores	Wetland establishment	Tall sedge beds	N. Finland	1-2025	0	0.7	Sigmoid	8	30	2	7	8	7.5	0.5	2	30	30	30	0
83	Shores	Wetland establishment	Lake and river shore scrubs	S. Finland	1-2025	0	0.7	Sigmoid	8	25	2	7	8	7.5	0.5	2	20	25	22.5	2.5
84	Shores	Wetland establishment	Lake and river shore scrubs	N. Finland	1-2025	0	0.7	Sigmoid	8	25	2	7	8	7.5	0.5	2	20	25	22.5	2.5
85	Shores	Wetland establishment	Lake and river reedbeds	S. Finland	1-2025	0	0.7	Sigmoid	7	25	2	6	7	6.5	0.5	2	20	25	22.5	2.5
86	Shores	Wetland establishment	Lake and river reedbeds	N. Finland	1-2025	0	0.7	Sigmoid	7	25	2	6	7	6.5	0.5	2	20	25	22.5	2.5
87	Shores	Restoring water level fluctuation dynamics	Rock and scree shores of lakes and rivers	S. Finland	1-2025	0.2	0.7	Concave, mild	10	30	2	10	10	10	0	1	30	30	30	0
88	Shores	Restoring water level fluctuation dynamics	Rock and scree shores of lakes and rivers	N. Finland	1-2025	0.2	0.7	Concave, mild	10	30	2	10	10	10	0	1	30	30	30	0
89	Shores	Restoring water level fluctuation dynamics	Sand beaches, erosion banks, clay and silt shores, mixed shores, mud and gyttja shores of lakes and rivers	S. Finland	1-2025	0.2	0.7	Concave, mild	10	25	2	10	10	10	0	2	20	30	25	5
90	Shores	Restoring water level fluctuation dynamics	Sand beaches, erosion banks, clay and silt shores, mixed shores, mud and gyttja shores of lakes and rivers	N. Finland	1-2025	0.2	0.7	Concave, mild	10	25	2	10	10	10	0	2	20	30	25	5
91	Shores	Restoring water level fluctuation dynamics	Tall sedge beds	S. Finland	1-2025	0.2	0.7	Concave, mild	10	30	2	10	10	10	0	1	30	30	30	0
92	Shores	Restoring water level fluctuation dynamics	Tall sedge beds	N. Finland	1-2025	0.2	0.7	Concave, mild	10	30	2	10	10	10	0	1	30	30	30	0
93	Shores	Restoring water level fluctuation dynamics	Lake and river shore scrubs	S. Finland	1-2025	0.2	0.7	Concave, mild	10	30	2	10	10	10	0	1	30	30	30	0
94	Shores	Restoring water level fluctuation dynamics	Lake and river shore scrubs	N. Finland	1-2025	0.2	0.7	Concave, mild	10	30	2	10	10	10	0	1	30	30	30	0
95	Shores	Restoring water level fluctuation dynamics	Lake and river helophyte beds	S. Finland	1-2025	0.2	0.7	Concave, mild	8	30	2	5	10	7.5	2.5	1	30	30	30	0
96	Shores	Restoring water level fluctuation dynamics	Lake and river helophyte beds	N. Finland	1-2025	0.2	0.7	Concave, mild	8	30	2	5	10	7.5	2.5	1	30	30	30	0
97	Shores	Overgrowth prevention	Sand beaches, erosion banks, clay and silt shores, mixed shores, mud and gyttja shores of lakes and rivers	S. Finland	1-2025	0.1	0.7	Concave, mild	7	25	2	6	7	6.5	0.5	2	20	25	22.5	2.5
98	Shores	Overgrowth prevention	Sand beaches, erosion banks, clay and silt shores, mixed shores, mud and gyttja shores of lakes and rivers	N. Finland	1-2025	0.1	0.7	Concave, mild	7	25	2	5	6	5.5	0.5	2	20	25	22.5	2.5	After workshop, duration in northern Finland raised to same level as in southern Finland
99	Shores	Watershed restoration	Sand beaches, erosion banks, clay and silt shores, mixed shores, mud and gyttja shores of lakes and rivers	S. Finland	1-2025	0.4	0.7	Sigmoid	30	80	2	25	30	27.5	2.5	2	80	80	80	0
100	Shores	Watershed restoration	Sand beaches, erosion banks, clay and silt shores, mixed shores, mud and gyttja shores of lakes and rivers	N. Finland	1-2025	0.4	0.7	Sigmoid	30	80	1	20	20	20	0	2	80	80	80	0	After workshop, duration in northern Finland raised to same level as in southern Finland
101	Peatlands	Restoring hydrology of ditched peatlands by blocking ditches	Eutrophic peatlands	S. Finland	1-2025	0.1	0.5	Concave, mild	85	35	7	70	100	86.4	10.9	7	30	40	37.1	4.5
102	Peatlands	Restoring hydrology of ditched peatlands by blocking ditches	Eutrophic peatlands	N. Finland	1-2025	0.1	0.5	Concave, mild	90	35	4	80	100	90	7.1	7	30	40	37.1	4.5
103	Peatlands	Restoring hydrology of ditched peatlands by blocking ditches	Mesotrophic peatlands	S. Finland	1-2025	0.1	0.6	Concave, mild	80	30	7	60	100	77.9	14.6	7	20	40	30	7.1
104	Peatlands	Restoring hydrology of ditched peatlands by blocking ditches	Mesotrophic peatlands	N. Finland	1-2025	0.1	0.6	Concave, mild	90	30	4	90	90	90	0	7	20	40	30	7.1
105	Peatlands	Restoring hydrology of ditched peatlands by blocking ditches	Oligotrophic peatlands	S. Finland	1-2025	0.1	0.6	Concave, mild	65	25	7	50	80	62.9	12.8	7	15	40	23.6	7.9
106	Peatlands	Restoring hydrology of ditched peatlands by blocking ditches	Oligotrophic peatlands	N. Finland	1-2025	0.1	0.6	Concave, mild	75	25	4	70	80	75	5	7	15	40	23.6	7.9
107	Peatlands	Restoring hydrology of ditched peatlands by blocking ditches	Open and shrub swamps	S. Finland	1-2025	0.1	0.6	Concave, mild	35	20	5	25	50	35	8.9	5	10	35	21	8
108	Peatlands	Restoring hydrology of ditched peatlands by blocking ditches	Open and shrub swamps	N. Finland	1-2025	0.1	0.6	Concave, mild	45	20	4	30	60	42.5	13	5	10	35	21	8
109	Peatlands	Restoring hydrology of ditched peatlands by blocking ditches	Wooded swamps	S. Finland	1-2025	0.1	0.6	Concave, mild	65	25	5	40	90	64	22.4	5	15	40	25	8.9
110	Peatlands	Restoring hydrology of ditched peatlands by blocking ditches	Wooded swamps	N. Finland	1-2025	0.1	0.6	Concave, mild	80	25	4	50	100	77.5	19.2	5	15	40	25	8.9
111	Peatlands	Inverting water from watershed to peatland	Eutrophic peatlands	S. Finland	1-2025	0.1	0.35	Concave, mild	85	30	6	60	100	84.2	14.3	7	20	50	29.3	13.2
112	Peatlands	Inverting water from watershed to peatland	Eutrophic peatlands	N. Finland	1-2025	0.1	0.35	Concave, mild	85	30	4	80	100	85	8.7	7	20	50	29.3	13.2
113	Peatlands	Inverting water from watershed to peatland	Mesotrophic peatlands	S. Finland	1-2025	0.1	0.35	Concave, mild	70	25	6	50	80	70.8	11.7	7	10	50	23.6	11.6
114	Peatlands	Inverting water from watershed to peatland	Mesotrophic peatlands	N. Finland	1-2025	0.1	0.35	Concave, mild	80	25	4	60	90	77.5	10.9	7	10	50	23.6	11.6
115	Peatlands	Inverting water from watershed to peatland	Open and shrub swamps	S. Finland	1-2025	0.1	0.35	Concave, mild	45	20	5	15	80	43	23.6	5	10	40	21	11.1	Duration in northern Finland raised to same level as in southern Finland due to the smaller number of responses from northern Finland
116	Peatlands	Inverting water from watershed to peatland	Open and shrub swamps	N. Finland	1-2025	0.1	0.35	Concave, mild	45	20	3	15	60	41.7	19.3	5	10	40	21	11.1
117	Peatlands	Inverting water from watershed to peatland	Wooded swamps	S. Finland	1-2025	0.1	0.35	Concave, mild	50	25	5	20	80	48	19.4	5	10	40	23	10.8	Duration in northern Finland raised to same level as in southern Finland due to the smaller number of responses from northern Finland
118	Peatlands	Inverting water from watershed to peatland	Wooded swamps	N. Finland	1-2025	0.1	0.35	Concave, mild	50	25	3	20	60	43.3	17	5	10	40	23	10.8
119	Peatlands	Wetland establishment	Open and shrub swamps	S. Finland	1-2025	0	1	Concave, steep	15	15	7	10	25	15.7	5.6	7	0	25	14.3	7.8
120	Peatlands	Wetland establishment	Open and shrub swamps	N. Finland	1-2025	0	1	Concave, steep	20	15	4	15	20	18.75	2.2	7	0	25	14.3	7.8
121	Peatlands	Wetland establishment	Wooded swamps	S. Finland	1-2025	0	1	Sigmoid	35	20	7	20	80	35.7	19.7	7	0	40	18.6	12.2
122	Peatlands	Wetland establishment	Wooded swamps	N. Finland	1-2025	0	1	Sigmoid	35	20	4	25	50	33.75	10.2	7	0	40	18.6	12.2
123	Peatlands	Restoring water level fluctuation dynamics	Open and shrub swamps	S. Finland	1-2025	0	1	Concave, steep	15	15	7	10	25	15.7	5.6	7	0	25	14.3	7.8
124	Peatlands	Restoring water level fluctuation dynamics	Open and shrub swamps	N. Finland	1-2025	0	1	Concave, steep	20	15	4	15	20	18.75	2.2	7	0	25	14.3	7.8
125	Peatlands	Restoring water level fluctuation dynamics	Wooded swamps	S. Finland	1-2025	0	1	Sigmoid	35	20	7	20	80	35.7	19.7	7	0	40	18.6	12.2
126	Peatlands	Restoring water level fluctuation dynamics	Wooded swamps	N. Finland	1-2025	0	1	Sigmoid	35	20	4	25	50	33.75	10.2	7	0	40	18.6	12.2
127	Peatlands	Overgrowth prevention	open peatland	S. Finland	1-2025	0.1	0.4	Convex, steep	35	40	6	20	50	34.2	10.2	6	30	60	40.8	11
128	Peatlands	Overgrowth prevention	open peatland	N. Finland	1-2025	0.1	0.4	Convex, steep	35	40	3	20	50	36.7	12.5	6	30	60	40.8	11
129	Forests	Natural recovery after conservation	Herb-rich heath forests, mesic heath forests, herb-rich and Vaccinium myrtillus drained peatland forests	S. Finland	1-2025	0.1	1	Convex, mild	125	20	7	100	150	127.1	16.7	7	10	30	20	5.3
130	Forests	Natural recovery after conservation	Herb-rich heath forests, mesic heath forests, herb-rich and Vaccinium myrtillus drained peatland forests	N. Finland	1-2025	0.1	1	Convex, mild	215	20	6	160	300	215	46.8	7	10	30	20	5.3
131	Forests	Natural recovery after conservation	Herb-rich forests	S. Finland	1-2025	0.1	1	Convex, mild	125	55	7	100	150	127.1	16.7	7	20	75	56.4	16.6
132	Forests	Natural recovery after conservation	Herb-rich forests	N. Finland	1-2025	0.1	1	Convex, mild	215	55	6	160	300	215	46.8	7	20	75	56.4	16.6
133	Forests	Natural recovery after conservation	Herb-rich forests with broadleaved deciduous trees, hardwood forests on podsolic soils	S. Finland	1-2025	0.13	1	Convex, mild	200	55	6	150	250	200	40.8	6	20	75	55.8	17.9	Lowest condition: Development class must be seedling/sapling stand (must be broadleaved deciduous trees)
134	Forests	Natural recovery after conservation	Sub-xeric heath forests, xeric heath forests, Vaccinium vitis-idaea and dwarf-shrub drained peatland forests, forests on ultrabasic soils	S. Finland	1-2025	0.1	1	Convex, steep	160	25	7	120	200	160	26.2	7	10	30	24.3	7.3
135	Forests	Natural recovery after conservation	Sub-xeric heath forests, xeric heath forests, Vaccinium vitis-idaea and dwarf-shrub drained peatland forests, forests on ultrabasic soils	N. Finland	1-2025	0.1	1	Convex, steep	250	25	7	150	350	250	69.1	7	10	30	24.3	7.3
136	Forests	Natural recovery after conservation	Barren heath forests, forests on rocky terrain, Cladonia drained peatlands	S. Finland	1-2025	0.1	1	Convex, steep	175	30	7	140	250	175.7	36.2	7	15	40	28.6	8.7
137	Forests	Natural recovery after conservation	Barren heath forests, Forests on rocky terrain, Cladonia drained peatlands	N. Finland	1-2025	0.1	1	Convex, steep	260	30	7	160	350	260	71.7	7	15	40	28.6	8.7
138	Forests	Natural recovery after conservation	Inland flooded forests	S. Finland	1-2025	0.1	1	Convex, mild	100	25	6	80	120	100	16.3	6	10	30	23.3	7.5
139	Forests	Natural recovery after conservation	Inland flooded forests	N. Finland	1-2025	0.1	1	Convex, mild	160	25	5	100	200	160	37.4	6	10	30	23.3	7.5
140	Forests	Measures improving structural forest attributes	Herb-rich forests, herb-rich forests with broadleaved deciduous trees, hardwood forests on podsolic soils, herb-rich heath forests, mesic heath forests, herb-rich and Vaccinium myrtillus drained peatland forests	S. Finland	1-2025	0.16	0.7	Sigmoid	80	15	7	50	100	80	20.7	7	10	20	15.7	4.9	Lowest condition: Development class must be at least category 0.4
141	Forests	Measures improving structural forest attributes	Herb-rich forests, herb-rich heath forest, hesic heath forests, herb-rich and Vaccinium myrtillus drained peatland forests	N. Finland	1-2025	0.16	0.7	Sigmoid	110	15	7	70	150	111.4	28	7	10	20	15.7	4.9	Lowest condition: Development class must be at least category 0.4
142	Forests	Measures improving structural forest attributes	Sub-xeric heath forests, xeric heath forests, esker forests, inland dune forests, forests on ultrabasic soils, Vaccinium vitis-idaea and Cladonia drained peatland forests	S. Finland	1-2025	0.16	0.7	Sigmoid	100	20	7	70	150	101.4	25.9	7	10	30	19.3	8.6	Lowest condition: Development class must be at least category 0.4
143	Forests	Measures improving structural forest attributes	Sub-xeric heath forests, xeric heath forests, esker forests, inland dune forests, forests on ultrabasic soils, Vaccinium vitis-idaea and Cladonia drained peatland forests	N. Finland	1-2025	0.16	0.7	Sigmoid	135	20	7	90	200	135.7	33.3	7	10	30	19.3	8.6	Lowest condition: Development class must be at least category 0.4
144	Forests	Measures improving structural forest attributes	Barren heath forests, forests on rocky terrain, Cladonia drained peatlands	S. Finland	1-2025	0.16	0.7	Sigmoid	110	25	7	70	150	108.6	25.3	7	10	40	23.6	12.2	Lowest condition: Development class must be at least category 0.4
145	Forests	Measures improving structural forest attributes	Barren heath forests, forests on rocky terrain, Cladonia drained peatlands	N. Finland	1-2025	0.16	0.7	Sigmoid	145	25	7	100	200	142.9	33.3	7	10	40	23.6	12.2	Lowest condition: Development class must be at least category 0.4
146	Forests	Measures improving structural forest attributes	Inland flooded forests	S. Finland	1-2025	0.16	0.7	Sigmoid	65	25	4	40	80	62.5	17.9	4	10	30	22.5	8.3	Lowest condition: Development class must be at least category 0.4
147	Forests	Measures improving structural forest attributes	Inland flooded forests	N. Finland	1-2025	0.16	0.7	Sigmoid	105	25	3	70	120	103.3	23.6	4	10	30	22.5	8.3	Lowest condition: Development class must be at least category 0.4
148	Forests	Incerasing dead wood	Herb-rich forests, herb-rich forests with broadleaved deciduous trees, hardwood forests on podsolic soils, herb-rich heath forests, mesic heath forests,herb-rich and Vaccinium myrtillus drained peatland forests	S. Finland	1-2025	0.18	0.5	Concave, steep	50	15	6	40	60	48.3	6.9	6	0	30	15	10	Lowest condition: Development class must be at least category 0.5
149	Forests	Incerasing dead wood	Herb-rich forests, herb-rich forests with broadleaved deciduous trees, hardwood forests on podsolic soils, herb-rich heath forests, mesic heath forests,herb-rich and Vaccinium myrtillus drained peatland forests	N. Finland	1-2025	0.18	0.5	Concave, steep	60	15	6	50	80	58.3	10.7	6	0	30	15	10	Lowest condition: Development class must be at least category 0.5
150	Forests	Incerasing dead wood	Sub-xeric heath forests, xeric heath forest, esker forests, inland dune forests, forests on ultrabasic soils, Vaccinium vitis-idaea and Cladonia drained peatland forests	S. Finland	1-2025	0.18	0.5	Concave, steep	70	15	6	60	80	68.3	6.9	6	0	30	15	10	Lowest condition: Development class must be at least category 0.5
151	Forests	Incerasing dead wood	Sub-xeric heath forests, xeric heath forest, esker forests, inland dune forests, forests on ultrabasic soils, Vaccinium vitis-idaea and Cladonia drained peatland forests	N. Finland	1-2025	0.18	0.5	Concave, steep	85	15	6	60	120	83.3	20.5	6	0	30	15	10	Lowest condition: Development class must be at least category 0.5
152	Forests	Incerasing dead wood	Barren heath forests, forests on rocky terrain, Cladonia drained peatlands	S. Finland	1-2025	0.18	0.5	Concave, steep	75	15	6	60	80	73.3	7.5	6	0	30	15.8	10.2	Lowest condition: Development class must be at least category 0.5
153	Forests	Incerasing dead wood	Barren heath forests, forests on rocky terrain, Cladonia drained peatlands	N. Finland	1-2025	0.18	0.5	Concave, steep	90	15	6	70	120	90	21.6	6	0	30	15.8	10.2	Lowest condition: Development class must be at least category 0.5
154	Forests	Incerasing dead wood	Inland flooded forests	S. Finland	1-2025	0.18	0.5	Concave, steep	40	10	5	20	60	38	13.3	5	0	20	11	8	Lowest condition: Development class must be at least category 0.5
155	Forests	Incerasing dead wood	Inland flooded forests	N. Finland	1-2025	0.18	0.5	Concave, steep	45	10	5	40	60	44	8	5	0	20	11	8	Lowest condition: Development class must be at least category 0.5
156	Forests	Prescribed burning	Herb-rich heath forest, mesic heath forests	S. Finland	1-2025	0.18	1	Concave, mild	90	20	6	40	200	91.7	54.6	6	5	50	22	15.6	Lowest condition: Development class must be at least category 0.5
157	Forests	Prescribed burning	Herb-rich heath forest, mesic heath forests	N. Finland	1-2025	0.18	1	Concave, mild	155	20	5	70	300	154	77.6	6	5	50	22	15.6	Lowest condition: Development class must be at least category 0.5
158	Forests	Prescribed burning	Sub-xeric heath forests, xeric heath forests, esker forests, inland dune forests, forests on ultrabasic soils	S. Finland	1-2025	0	1	Concave, mild	100	10	6	50	150	100	36.5	6	5	25	11.2	7.5	Response mainly considered from viewpoint of esker forests. An esker forest turned heath forest can be restored to a bright esker forest with prescribed burning. Therefore lowest level is 0. Nevertheless, trees must occur.
159	Forests	Prescribed burning	Sub-xeric heath forests, xeric heath forests, esker forests, inland dune forests, forests on ultrabasic soils	N. Finland	1-2025	0	1	Concave, mild	155	10	5	90	200	154	37.2	6	5	25	11.2	7.5	Response mainly considered from viewpoint of esker forests. An esker forest turned heath forest can be restored to a bright esker forest with prescribed burning. Therefore lowest level is 0. Nevertheless, trees must occur.
160	Forests	Prescribed burning	Barren heath forests	S. Finland	1-2025	0.18	1	Concave, mild	95	15	6	50	150	96.7	36.4	6	5	25	12.8	8.2	Lowest condition: Development class must be at least category 0.5
161	Forests	Prescribed burning	Barren heath forests	N. Finland	1-2025	0.18	1	Concave, mild	150	15	5	90	200	150	36.3	6	5	25	12.8	8.2	Lowest condition: Development class must be at least category 0.5
162	Forests	Restoring water level fluctuation dynamics	Inland flooded forests	S. Finland	1-2025	0.1	1	Concave, mild	40	20	5	30	50	41	9.2	5	15	25	18	4
163	Forests	Restoring water level fluctuation dynamics	Inland flooded forests	N. Finland	1-2025	0.1	1	Concave, mild	50	20	5	40	60	52	9.8	5	15	25	18	4
164	Forests	Planting and protection of deciduous trees	Herb-rich forests, herb-rich heath forest	S. Finland	1-2025	0	1	Convex, mild	80	20	4	80	80	80	0	4	10	30	20	10
165	Forests	Planting and protection of deciduous trees	Herb-rich forests, herb-rich heath forest	N. Finland	1-2025	0	1	Convex, mild	105	20	4	90	120	102.5	10.9	4	10	30	20	10
166	Forests	Planting and protection of broadleaved deciduous trees	Herb-rich forests with broadleaved deciduous trees, hardwood forests on podsolic soils	S. Finland	1-2025	0	1	Convex, mild	170	25	4	90	200	167.5	45.5	4	10	40	25	11.2
167	Rocks	Overgrowth prevention	Calcareous rock outcrops	S. Finland	1-2025	0	0.7	Concave, steep	45	30	4	30	50	45	8.7	4	20	40	30	7.1
168	Rocks	Overgrowth prevention	Calcareous rock outcrops	N. Finland	1-2025	0	0.7	Concave, steep	50	30	4	30	60	47.5	10.9	4	20	40	30	7.1
169	Rocks	Overgrowth prevention	Serpentine rock outcrops	S. Finland	1-2025	0	0.7	Linear	75	45	4	40	100	75	26	4	30	50	42.5	7.5
170	Rocks	Overgrowth prevention	Serpentine rock outcrops	N. Finland	1-2025	0	0.7	Linear	75	45	4	40	100	75	26	4	30	50	42.5	7.5
171	Rocks	Overgrowth prevention	Intermediate-basic rock outcrops	S. Finland	1-2025	0.3	0.7	Concave, mild	50	35	4	40	60	50	7.1	4	30	40	36.25	4.1
172	Rocks	Overgrowth prevention	Intermediate-basic rock outcrops	N. Finland	1-2025	0.3	0.7	Concave, mild	55	35	4	40	60	52.5	8.3	4	30	40	36.25	4.1
173	Rocks	Establishing novel calcareous and serpentine boulder ecosystems	Calcareous rock outcrops and serpentine rock outcrops	S. Finland	1-2025	0	0.7	Linear	80	45	4	50	150	80	41.2	4	40	50	42.5	4.3
174	Rocks	Establishing novel calcareous and serpentine boulder ecosystems	Calcareous rock outcrops and serpentine rock outcrops	N. Finland	1-2025	0	0.7	Linear	80	45	4	50	150	80	41.2	4	40	50	42.5	4.3
175	Grasslands	Restoring or establishing heritage biotobe	Heaths, rock meadows, meadows, mesic meadows	S. Finland	1-2025	0	1	Convex, steep	30	40	4	20	40	30	7.1	4	10	80	37.5	25.9
176	Grasslands	Restoring or establishing heritage biotobe	Heaths, rock meadows, meadows, mesic meadows	N. Finland	1-2025	0	1	Convex, steep	50	40	4	30	60	47.5	13	4	10	80	37.5	25.9
177	Grasslands	Restoring or establishing heritage biotobe	Moist meadows, lake- and rivershore meadows, seashore meadows, alluvial meadows, fen meadows	S. Finland	1-2025	0	1	Convex, steep	40	50	4	20	60	41.25	16.7	4	30	80	47.5	19.2
178	Grasslands	Restoring or establishing heritage biotobe	Moist meadows, lake- and rivershore meadows, seashore meadows, alluvial meadows, fen meadows	N. Finland	1-2025	0	1	Convex, steep	50	50	4	30	60	50	12.2	4	30	80	47.5	19.2
179	Grasslands	Restoring or establishing heritage biotobe	Wooded traditional biotopes	S. Finland	1-2025	0	1	Sigmoid	85	40	4	60	100	86.25	16.3	4	10	80	37.5	25.9
180	Grasslands	Restoring or establishing heritage biotobe	Wooded traditional biotopes	N. Finland	1-2025	0	1	Sigmoid	120	40	4	90	150	117.5	21.7	4	10	80	37.5	25.9
181	Grasslands	Establishing and maintaining novel ecosystems that support traditional biotope communities	Rock meadows and dry meadows	S. Finland	1-2025	0	1	Concave, mild	20	45	4	10	30	21.25	7.4	4	20	80	45	21.8
182	Grasslands	Establishing and maintaining novel ecosystems that support traditional biotope communities	Rock meadows and dry meadows	N. Finland	1-2025	0	1	Concave, mild	30	45	4	15	35	27.5	7.5	4	20	80	45	21.8
183	Grasslands	Establishing and maintaining novel ecosystems that support traditional biotope communities	Mesic meadows	S. Finland	1-2025	0	1	Concave, mild	20	45	4	10	25	18.75	5.4	4	25	80	46.25	20.4
184	Grasslands	Establishing and maintaining novel ecosystems that support traditional biotope communities	Mesic meadows	N. Finland	1-2025	0	1	Concave, mild	25	45	4	15	30	26.25	6.5	4	25	80	46.25	20.4
185	Grasslands	Establishing and maintaining novel ecosystems that support traditional biotope communities	Moist meadows, lake- and rivershore meadows, seashore meadows	S. Finland	1-2025	0	1	Concave, mild	20	45	4	10	25	20	6.1	4	25	80	46.25	20.4
186	Grasslands	Establishing and maintaining novel ecosystems that support traditional biotope communities	Moist meadows, lake- and rivershore meadows, seashore meadows	N. Finland	1-2025	0	1	Concave, mild	30	45	4	15	35	27.5	7.5	4	25	80	46.25	20.4
187	Grasslands	Control of invasive alien plant species	Heaths, rock meadows, meadows, mesic meadows	S. Finland	1-2025	0.3	0.5	Concave, steep	3	40	4	2	3	2.75	0.43	4	20	50	37.5	10.9
188	Grasslands	Control of invasive alien plant species	Heaths, rock meadows, meadows, mesic meadows	N. Finland	1-2025	0.3	0.5	Concave, steep	4	40	4	3	5	3.5	0.87	4	20	50	37.5	10.9
189	Grasslands	Control of invasive alien plant species	Moist meadows, lake- and rivershore meadows, seashore meadows, alluvial meadows, fen meadows	S. Finland	1-2025	0.3	0.5	Concave, steep	3	35	4	2	3	2.75	0.43	4	15	50	36.25	12.9
190	Grasslands	Control of invasive alien plant species	Moist meadows, lake- and rivershore meadows, seashore meadows, alluvial meadows, fen meadows	N. Finland	1-2025	0.3	0.5	Concave, steep	4	35	4	3	5	3.5	0.87	4	15	50	36.25	12.9
191	Grasslands	Control of invasive alien plant species	Wooded traditional biotopes	S. Finland	1-2025	0.3	0.5	Concave, steep	3	35	4	2	5	3.25	1.1	4	15	50	36.25	12.9
192	Grasslands	Control of invasive alien plant species	Wooded traditional biotopes	N. Finland	1-2025	0.3	0.5	Concave, steep	5	35	4	3	10	4.75	3	4	15	50	36.25	12.9
193	Grasslands	Restoring water level fluctuation dynamics	Alluvial meadows	S. Finland	1-2025	0.2	0.9	Sigmoid	20	45	4	15	25	20	3.5	4	20	60	42.5	14.8
194	Grasslands	Restoring water level fluctuation dynamics	Alluvial meadows	N. Finland	1-2025	0.2	0.9	Sigmoid	15	45	4	10	20	13.75	4.1	4	20	60	42.5	14.8
195	Grasslands	Restoring water level fluctuation dynamics	Lake- and rivershore meadows	S. Finland	1-2025	0.2	0.9	Sigmoid	20	45	4	15	25	20	3.5	4	30	60	45	11.2
196	Grasslands	Restoring water level fluctuation dynamics	Lake- and rivershore meadows	N. Finland	1-2025	0.2	0.9	Sigmoid	15	45	4	10	20	13.75	4.1	4	30	60	45	11.2
197	Fells	Regulating pressure caused by reindeer grazing	Mountain birch forests	N. Finland	1-2025	0.1	1	Convex, steep	45	25	3	40	50	46.7	4.7	3	25	25	25	0
198	Fells	Regulating pressure caused by reindeer grazing	Mountain forests with aspen, pine or spruce	N. Finland	1-2025	0.1	0.7	Convex, steep	35	20	3	25	40	35	7.1	3	15	20	18.3	2.4
199	Fells	Regulating pressure caused by reindeer grazing	Mountain heath scrubs	N. Finland	1-2025	0.1	1	Convex, mild	20	15	3	15	30	21.7	6.2	3	10	20	16.7	4.7
200	Fells	Regulating pressure caused by reindeer grazing	Mountain heaths, low-graminoid mountain heaths, mountain meadows, patterned grounds and solifluction sheets, frost-influenced heaths	N. Finland	1-2025	0.1	1	Convex, steep	35	25	3	25	40	33.3	6.2	3	20	30	25	4.1
201	Fells	Natural recovery after conservation	Mountain forests with pine, mountain forests with spruce	N. Finland	1-2025	0.1	0.6	Convex, mild	55	15	3	50	60	53.3	4.7	3	10	20	13.3	4.7

### Sheet: Management
Running number	Ecosystem group	Action	Habitat types	Region	Versio	Initial condition	Final condition	Duration (years)	Duration no. of experts	Duration min	Duration max	Duration mean	Duration standard deviation
1	Forests	Removal of undergrowth trees	Herb-rich forests and herb-rich forests with broadleaved deciduous trees	S. Finland	1-2025	1	0.5	55	6	30	100	53.3	22.1
2	Forests	Removal of undergrowth trees	Herb-rich forests	N. Finland	1-2025	1	0.5	65	3	50	80	63.3	12.5
3	Forests	Removal of undergrowth trees	Hardwood forests on podsolic soils	S. Finland	1-2025	1	0.7	65	6	40	80	65	16.1
4	Forests	Removal of undergrowth trees	Esker forests, inland dune forests	S. Finland	1-2025	1	0.3	40	6	10	100	40.8	30.9
5	Forests	Removal of undergrowth trees	Esker forests, inland dune forests	N. Finland	1-2025	1	0.3	70	4	20	150	70	49.5
6	Rocks	Preventing the loss of a shade tree on shady rock faces	All shady rock faces	S. Finland	1-2025	1	0.3	2	4	2	3	2.25	0.43	Response describes the habitat type's level of weakening caused by the loss of the sheltering forest
7	Rocks	Preventing the loss of a shade tree on shady rock faces	All shady rock faces	N. Finland	1-2025	1	0.3	2	4	2	3	2.25	0.43	Response describes the habitat type's level of weakening caused by the loss of the sheltering forest
8	Grasslands	Appropriate management for habitat type	Heaths, rock meadows, dry meadows	S. Finland	1-2025	1	0.2	40						Response separated from mesic meadow response after workshop based on email conversation
9	Grasslands	Appropriate management for habitat type	Heaths, rock meadows, dry meadows	N. Finland	1-2025	1	0.2	50						Response separated from mesic meadow response after workshop based on email conversation
10	Grasslands	Appropriate management for habitat type	Mesic meadows	S. Finland	1-2025	1	0.1	30	4	25	30	28.8	2.2	Response modified after workshop based on email conversation
11	Grasslands	Appropriate management for habitat type	Mesic meadows	N. Finland	1-2025	1	0.1	40	4	30	40	27.5	4.3	Response modified after workshop based on email conversation
12	Grasslands	Appropriate management for habitat type	Moist meadows, lake- and rivershore meadows, seashore meadows, alluvial meadows, fen meadows	S. Finland	1-2025	1	0	20	4	15	20	18.75	2.2
13	Grasslands	Appropriate management for habitat type	Moist meadows, lake- and rivershore meadows, seashore meadows, alluvial meadows, fen meadows	N. Finland	1-2025	1	0	30	4	20	40	27.5	8.3
14	Grasslands	Appropriate management for habitat type	Wooded traditional biotopes	S. Finland	1-2025	1	0.2	50	4	10	30	18.75	7.4	Response modified after workshop based on email conversation
15	Grasslands	Appropriate management for habitat type	Wooded traditional biotopes	N. Finland	1-2025	1	0.2	60	4	15	40	28.75	11.4	Response modified after workshop based on email conversation
